# Lytic transglycosylases mitigate periplasmic crowding by degrading soluble cell wall turnover products

**DOI:** 10.1101/2021.07.27.453986

**Authors:** Anna Weaver, Laura Alvarez, Kelly Rosch, Asraa Ahmed, Garrett Wang, Michael VanNieuwenhze, Felipe Cava, Tobias Dörr

**Affiliations:** Weill Institute for Cell and Molecular Biology, Cornell University, Ithaca, NY 14853, USA; Department of Microbiology, Cornell University, Ithaca NY 14853, USA; The Laboratory for Molecular Infection Medicine Sweden (MIMS), Department of Molecular Biology, Umeå University, 90187 Umeå, Sweden.; Department of Molecular and Cellular Biochemistry, Indiana University, Bloomington, IN 47405, USA; Department of Chemistry, Indiana University, Bloomington, IN 47405, USA; Cornell Institute of Host-Microbe Interactions and Disease, Cornell University, Ithaca NY 14853, USA

## Abstract

The peptidoglycan cell wall is a predominant structure of bacteria, determining cell shape and supporting survival in diverse conditions. Peptidoglycan is dynamic and requires regulated synthesis of new material, remodeling, and turnover – or autolysis – of old material. Despite exploitation of peptidoglycan synthesis as an antibiotic target, we lack a fundamental understanding of how peptidoglycan synthesis and autolysis intersect to maintain the cell wall. Here, we uncover a critical physiological role for a widely misunderstood class of autolytic enzymes, lytic transglycosylases (LTGs). We demonstrate that LTG activity is essential to survival by contributing to periplasmic processes upstream and independent of peptidoglycan recycling. Defects accumulate in *Vibrio cholerae* LTG mutants due to generally inadequate LTG activity, rather than absence of specific enzymes, and essential LTG activities are likely independent of protein-protein interactions, as heterologous expression of a non-native LTG rescues growth of a conditionally LTG-null mutant. Lastly, we demonstrate that soluble, uncrosslinked, endopeptidase-dependent peptidoglycan chains, also detected in the wild-type, are enriched in LTG mutants, and that LTG mutants are hypersusceptible to the production of diverse periplasmic polymers. Collectively, our results suggest that LTGs prevent toxic crowding of the periplasm with synthesis-derived peptidoglycan polymers and contrary to prevailing models, that this autolytic function can be temporally separate from peptidoglycan synthesis.
