## Supplemental File 1 for "Lytic transglycosylases mitigate periplasmic crowding by degrading soluble cell wall turnover products"

### Sheet: Sheet1
Muropeptide composition of exponential phase sacculi
	WT		mltG::kan		∆6 LTG		∆7 LTG
Muropeptide	RMA (%)	SD	RMA (%)	SD	RMA (%)	SD	RMA (%)	SD
M3	4.723	0.623	4.037	0.43	4.563	0.466	5.307	0.445
M4G	3.273	0.28	4.783	0.655	2.75	0.191	3.89	0.561
M4	54.91	0.197	68.25	0.494	51.433	0.618	68.807	1.73
M2	1.973	0.871	0.827	0.119	0.597	0.12	0.76	0.161
M5	0	0	1.957	0.023	1.257	0.012	1.223	0.098
M44	0.057	0.098	0	0	0.8	0.072	1.9	0.121
M0-M4	1.027	0.1	1.12	0.078	2.603	0.071	3.783	0.184
D45R	0.62	0.026	0.453	0.179	0.737	0.331	0.52	0.078
D43	1.047	0.133	0.95	0.066	1.117	0.153	0.663	0.061
D34	0.587	0.012	0.697	0.032	0.94	0.02	1.287	0.324
D44	18.01	0.507	12.58	0.426	15.733	0.22	9.667	0.204
M4N	4.18	0.075	1.233	0.169	6	0.668	0.793	0.156
M0-M4-M4	0.537	0.035	0.41	0.044	1.237	0.032	0.817	0.095
M4-M4-M4	0	0	0	0	0	0	0.14	0.04
T444	0.75	0.044	0.213	0.015	0.873	0.05	0.247	0.045
M4-M4N	0.177	0.006	0	0	0.787	0.047	0.097	0.015
D44N	6.223	0.304	2.08	0.814	6.8	0.148	0	0
T444N	0.957	0.263	0.29	0.113	1.24	0.095	0	0
D44NN	0.95	0.026	0.137	0.055	0.54	0.026	0.097	0.006
RMA = Relative molar abundance
SD = Standard deviation of the mean (n=3)
Muropeptide composition of stationary phase sacculi
	WT		mltG::kan		∆6 LTG		∆7 LTG
Muropeptide	RMA (%)	SD	RMA (%)	SD	RMA (%)	SD	RMA (%)	SD
M3	8.79	0.661	10.73	0.149	6.837	0.43	7.563	0.427
M4G	2.333	0.156	1.813	0.07	2.813	0.135	2.91	0.183
M4	49.88	0.226	56.553	0.032	57.057	0.581	63.097	1.517
M2	3.467	0.29	2.663	0.08	1.197	0.115	5.96	1.266
M5	0.16	0.017	1.547	0.038	1.717	0.125	1.527	0.272
M44	0.19	0.026	0.12	0.026	1.46	0.156	1.403	0.103
M0-M4	1.25	0.046	1.15	0.062	6.543	0.55	5.733	0.428
D45R	1.67	0.017	1.97	0.095	1.057	0.145	0.97	0.356
D43	0.9	0.105	0.59	0.017	0.713	0.068	0.537	0.061
D34	0.927	0.015	0.613	0.11	1.75	0.106	1.793	0.145
D44	16.437	0.181	14.577	0.17	9.613	0.119	6.173	0.249
M4N	2.677	0.025	1.697	0.116	3.413	0.05	1.3	0.132
M0-M4-M4	0.84	0.075	0.433	0.021	1.577	0.046	0.7	0.017
M4-M4-M4	0.687	0.065	0.357	0.023	0.083	0.012	0.043	0.04
T444	0.667	0.076	0.28	0.01	0.427	0.015	0.197	0.015
M4-M4N	0.383	0.049	0.207	0.006	0.663	0.04	0.073	0.064
D44N	6.54	0.282	3.13	0.286	2.473	0.218	0	0
T444N	1.08	0.404	0.897	0.104	0.42	0.079	0.013	0.023
D44NN	1.123	0.175	0.67	0.061	0.183	0.006	0	0
RMA = Relative molar abundance
SD = Standard deviation of the mean (n=3)
