## Supplemental File 2 for "Lytic transglycosylases mitigate periplasmic crowding by degrading soluble cell wall turnover products"

### Sheet: Sheet1
LC-MS analysis of wild-type soluble muropeptides
	Exponential Phase				Stationary Phase
	Muramidase +		Muramidase -		Muramidase +		Muramidase -
MP	MPA	SD	MPA	SD	MPA	SD	MPA	SD
UDP-M5	3.22463e+07	1.17263e+07	1.89578e+07	5.72034e+06	118946	25700.6	67280.7	15271.6
M3	* 2.25E+04	19831.9	0	0	25587.9	10424.1	0	0
M4	598087	253744	* 5.96E+03	10331.5	684837	217572	3117.43	673.55
M5	196227	21689	26275.1	2445	8678.72	2727.2	1993.39	1351.79
M3N	184310	12510	62995.2	4734.17	40871.1	14567.7	0	0
M4N	4.05018e+06	950122	1730578	451766	73479.3	24372.9	* 1.27E+03	1126.85
M5N	38143.9	9395.47	* 6.83E+03	11823.9	0	0	* 6.04E+02	541.312
D34NN	0	0	0	0	0	0	0	0
D44NN	100398	12662.8	32825.9	7033.21	0	0	0	0
MP = Muropeptide
MPA = MS Peak Area
SD = Standard Deviation of the Mean (n=3)
* Not detected in all replicates
LC-MS analysis of mltG::kan soluble muropeptides
	Exponential Phase				Stationary Phase
	Muramidase +		Muramidase -		Muramidase +		Muramidase -
MP	MPA	SD	MPA	SD	MPA	SD	MPA	SD
UDP-M5	5.70355e+06	516067	3.17604e+06	272298	1604137	92377.6	1.15465e+06	50519.2
M3	* 1.93E+04	33397.1	0	0	* 1.27E+03	1110.13	0	0
M4	1.18967e+06	158458	36090.8	2626.58	52476	11689.5	0	0
M5	708828	66027.9	0	0	7787.09	929.38	1770.08	1067.71
M3N	287354	24338.1	103553	26358.9	10838.1	671.824	5032.61	2186.3
M4N	8878724	190899	3.65798e+06	489392	177451	60188.7	168755	21747.6
M5N	48618.1	2596.58	0	0	* 2.52E+02	437.214	699.472	112.081
D34NN	0	0	0	0	0	0	0	0
D44NN	178960	8321.13	50223.5	7597	4160.91	1451.81	* 3.08E+02	658.436
MP = Muropeptide
MPA = MS Peak Area
SD = Standard Deviation of the Mean (n=3)
* Not detected in all replicates
LC-MS analysis of ∆6 LTG soluble muropeptides
	Exponential Phase				Stationary Phase
	Muramidase +		Muramidase -		Muramidase +		Muramidase -
MP	MPA	SD	MPA	SD	MPA	SD	MPA	SD
UDP-M5	29369423	3.77772e+06	1.61462e+07	3.42901e+06	327652	60309	207121	50408.9
M3	5.87516e+06	617281	0	0	103579	14014.5	0	0
M4	30915582	2.87562e+06	152423	82926.6	754562	223419	* 2.93E+03	2734.99
M5	240477	27750.7	45897.7	11474.1	10138	1029.94	3577.07	896.797
M3N	1.56875e+07	1.42738e+06	38891.6	3775.72	232668	19747.1	1216.67	117.532
M4N	1.84271e+07	1.51622e+06	0	0	213939	36205.6	* 4.49E+02	777.532
M5N	56440.3	5589.88	0	0	0	0	* 2.08E+02	359.967
D34NN	30791.3	3340.57	0	0	0	0	0	0
D44NN	142458	14664.2	* 1.50E+03	2602.26	* 3.10E+03	3142.34	0	0
MP = Muropeptide
MPA = MS Peak Area
SD = Standard Deviation of the Mean (n=3)
* Not detected in all replicates
LC-MS analysis of ∆7 LTG soluble muropeptides
	Exponential Phase				Stationary Phase
	Muramidase +		Muramidase -		Muramidase +		Muramidase -
MP	MPA	SD	MPA	SD	MPA	SD	MPA	SD
UDP-M5	7323733	3.5436e+06	3.63907e+06	1.78176e+06	1.18503e+06	187307	790200	85474.6
M3	1.64744e+06	29643.7	0	0	* 9.33E+02	1615.7	0	0
M4	11593643	1.64995e+06	27866.3	8040.63	30961.4	5155.8	0	0
M5	133741	20374.9	0	0	6109.77	1165.37	1790.24	266.107
M3N	* 2.62E+04	22703.3	* 2.89E+03	5013.74	6477.46	593.029	3116.72	935.735
M4N	171598	7868.01	24599.9	1188.91	83803.1	14198.5	100686	14622
M5N	* 1.62E+04	28133.8	0	0	* 7.31E+02	677.677	0	0
D34NN	0	0	0	0	* 1.70E+02	294.648	0	0
D44NN	0	0	0	0	* 3.05E+03	2662.46	* 7.97E+02	732.042
MP = Muropeptide
MPA = MS Peak Area
SD = Standard Deviation of the Mean (n=3)
* Not detected in all replicates
