## Supplemental File 3 for "Lytic transglycosylases mitigate periplasmic crowding by degrading soluble cell wall turnover products"

### Sheet: Sheet1
Soluble muropeptide profile of wild-type in presence and absence of ShyA, both muramidase treated and untreated
	WT Plac shyA + IPTG				WT Plac shyA - IPTG
	Muramidase +		Muramidase -		Muramidase +		Muramidase -
	MPA	SD	MPA	SD	MPA	SD	MPA	SD
UDP-M5	26531.2	11655.8	20533.1	5220.85	18730.1	2769.83	13153.2	959.816
M3	8786.29	3604.74	0	0	2846.69	537.064	0	0
M4	290300	23544.4	0	0	86447.3	12366.1	0	0
M5	7782.75	2378.39	0	0	4588.07	1311.33	0	0
M3N	1046.42	337.427	0	0	* 5.789E+3	1136.55	1890.58	488.584
M4N	0	0	* 1.86E+02	322.484	306494	20772.5	140756	4363.7
M5N	* 3.38E+02	586.036	* 3.09E+02	534.547	* 3.65E+02	366.34	0	0
D34NN	* 7.28E+02	1260.29	0	0	* 7.86E+02	768.798	0	0
D44NN	0	0	0	0	6180.6	907.786	1976.15	1229.49
MPA = MS Peak Area
SD = Standard Deviation of the Mean (n=3)
* Not detected in all replicates
Soluble muropeptide profile of ∆6 LTG mutant in presence and absence of ShyA, both muramidase treated and untreated
	∆6 LTG Plac shyA + IPTG				∆6 LTG Plac shyA - IPTG
	Muramidase +		Muramidase -		Muramidase +		Muramidase -
	MPA	SD	MPA	SD	MPA	SD	MPA	SD
UDP-M5	243222	54282.4	214511	32567.3	246254	29221.8	224274	29265.8
M3	10063.6	3572.35	0	0	2022.5	667.767	0	0
M4	454588	34712.1	0	0	62140.9	634.84	0	0
M5	17046.9	2684.18	5638.8	406.791	9052.7	966.584	2817.67	247.987
M3N	19691.5	2786.22	* 2.28E+02	394.523	4859.69	1129.13	2456.85	277.336
M4N	304768	29449	565.152	978.871	349791	29291.4	180228	17325.5
M5N	9935.35	1787.87	0	0	3902.64	2566.58	2949.12	791.528
D34NN	* 5.89E+02	1020.88	0	0	* 1.34E+02	232.262	0	0
D44NN	9867.24	4370.08	0	0	12422.5	1310.88	* 1.58E+03	2734
MPA = MS Peak Area
SD = Standard Deviation of the Mean (n=3)
* Not detected in all replicates
