## Supplemental File 4 for "Lytic transglycosylases mitigate periplasmic crowding by degrading soluble cell wall turnover products"

### Sheet: Strains
Table S9. V. cholerae strains (Page 1)
Strain	Description	Source or reference
N16961 †	Wild-type V. cholerae El Tor strain	Heidelberg, et. al., 2000
AW414	∆mltC (vc0450)	Weaver, et. al., 2019
AW431	rlpA::stop (vc0948)	Weaver, et. al., 2019
AW447	pHL100mob empty	This study
AW448	∆mltA (vc2312)	This study
AW449	∆mltB (vc1956)	This study
AW450	∆mltD (vc2237)	This study
AW451	∆mltF (vc0866)	This study
AW452 †	∆6 LTG (rlpA+, mltG+, ∆mltA, ∆mltB, ∆mltC, ∆mltD, ∆mltF, ∆slt70)	Weaver, et. al., 2019
AW455	∆slt70 (vc0700)	This study
AW460	pHL100 rlpA-mCherry	Weaver, et. al., 2019
AW592	lacZ::PtacEcmltE (b1193)	This study
AW634	mltG::stop (vc2017)	Weaver, et. al., 2019
AW708	∆6 LTG, PararlpA	Weaver, et. al., 2019
AW830	∆shyA, lacZ::PtacshyA (vca0079)	This study
AW831	∆6 LTG, ∆shyA, lacZ::PtacshyA	This study
AW956	lacZ::Ptacvc2016-2014	This study
AW957	∆6 LTG, lacZ::Ptacvc2016-2014	This study
AW958	lacZ::PtacmltA	This study
AW959	lacZ::PtacmltF	This study
AW960	lacZ::PtacmltG	This study
AW962	∆6 LTG, lacZ::PtacmltA	This study
AW963	∆6 LTG, lacZ::PtacmltC	This study
AW964	∆6 LTG, lacZ::PtacmltF	This study
AW966	∆6 LTG, lacZ::Ptacslt70	This study
AW976	lacZ::PtacmltC	This study
AW977	lacZ::PtacmltD	This study
AW978	lacZ::PtacrlpA	This study
AW979	lacZ::Ptacslt70	This study
AW980	∆6 LTG, lacZ::PtacmltD	This study
AW1008	lacZ::PtacmltB	This study
AW1009	∆6 LTG, lacZ::PtacmltB	This study
AW1010 †	lacZ::Ptacvc2016-2014, mltG::pGP704-kan	This study
AW1011 †	∆6 LTG, lacZ::Ptacvc2016-2014, mltG::pGP704-kan	This study
AW1040	PararlpA	This study
AW1047	∆ampG (vc2300)	Gift from Waldor Lab
AW1075	∆6 LTG, PararlpA, lacZ::PtacrlpA∆SPOR	This study
AW1077	∆6 LTG, PararlpA, lacZ::PtacrlpAD145A	This study
AW1080	∆6 LTG, lacZ::PtacEcmltE	This study
AW1088 †	∆7 LTG (rlpA+, mltG::stop ∆mltA, ∆mltB, ∆mltC, ∆mltD, ∆mltF, ∆slt70)	This study
AW1092	∆7 LTG, lacZ::pTD101 ampR PtacmltA	This study
Table S9. V. cholerae strains (Page 2)
Strain	Description	Source or reference
AW1093	∆7 LTG, lacZ::pTD101 ampR PtacmltB	This study
AW1094	∆7 LTG, lacZ::pTD101 ampR PtacmltC	This study
AW1095	∆7 LTG, lacZ::pTD101 ampR PtacmltD	This study
AW1096	∆7 LTG, lacZ::pTD101 ampR PtacmltF	This study
AW1097	∆7 LTG, lacZ::pTD101 ampR Ptacslt70	This study
AW1098	∆7 LTG, lacZ::pTD101 ampR PtacEcmltE	This study
AW1100	∆7 LTG, lacZ::pTD101 ampR Ptacempty	This study
AW1101	lacZ::pTD101 ampR Ptacempty	This study
AW1102	∆7 LTG, PararlpA	This study
AW1103	∆6 LTG, lacZ::pTD101 ampR Ptacempty	This study
AW1105	∆7 LTG, lacZ::pTD101 ampR PtacmltG	This study
AW1124	pHL100 rlpA∆SPOR-mCherry	This study
AW1125	pHL100 rlpAD145A-mCherry	This study
AW1140	∆6 LTG, PararlpA, lacZ::pTD101 ampR PtacmltA	This study
AW1141	∆6 LTG, PararlpA, lacZ::pTD101 ampR PtacmltB	This study
AW1142	∆6 LTG, PararlpA, lacZ::pTD101 ampR PtacmltC	This study
AW1143	∆6 LTG, PararlpA, lacZ::pTD101 ampR PtacmltD	This study
AW1144	∆6 LTG, PararlpA, lacZ::pTD101 ampR PtacmltF	This study
AW1146	∆6 LTG, PararlpA, lacZ::pTD101 ampR PtacrlpA	This study
AW1147	∆6 LTG, PararlpA, lacZ::pTD101 ampR Ptacslt70	This study
AW1148	∆6 LTG, PararlpA, lacZ::pTD101 ampR PtacEcmltE	This study
AW1149	∆7 LTG, lacZ::pTD101 ampR Ptacempty	This study
AW1150	PararlpA, lacZ::pTD101 ampR Ptacempty	This study
AW1162	pHL100mob sacB	This study
AW1163	∆6 LTG pHL100mob sacB	This study
AW1164	∆7 LTG pHL100mob sacB	This study
AW1165	∆ampG pHL100mob sacB	This study
AW1166	mltG::stop pHL100mob sacB	This study
AW1167	∆7 LTG pHL100mob empty	This study
AW1168	∆ampG pHL100mob empty	This study
AW1169	mltG::stop pHL100mob empty	This study
AW1173	pHL100mob empty	This study
AW1174	∆6 LTG pHL100mob empty	This study
AW1181	PararlpA, lacZ::pTD101 ampR Ptacempty	This study
AW1182	∆6 LTG, PararlpA, lacZ::pTD101 ampR Ptacempty	This study
AW1183	∆6 LTG, PararlpA, lacZ::pTD101 ampR PtacmltA	This study
AW1184	∆6 LTG, PararlpA, lacZ::pTD101 ampR PtacmltB	This study
AW1185	∆6 LTG, PararlpA, lacZ::pTD101 ampR PtacmltC	This study
AW1186	∆6 LTG, PararlpA, lacZ::pTD101 ampR PtacmltD	This study
AW1187	∆6 LTG, PararlpA, lacZ::pTD101 ampR PtacmltF	This study
AW1188	∆6 LTG, PararlpA, lacZ::pTD101 ampR Ptacslt70	This study
Table S9. V. cholerae strains (Page 3)
Strain	Description	Source or reference
AW1189	∆6 LTG, PararlpA, lacZ::pTD101 ampR PtacEcmltE	This study
AW1190	∆7 LTG, PararlpA, lacZ::pTD101 ampR Ptacempty	This study
AW1191	∆7 LTG, PararlpA, lacZ::pTD101 ampR PtacmltA	This study
AW1192	∆7 LTG, PararlpA, lacZ::pTD101 ampR PtacmltB	This study
AW1193	∆7 LTG, PararlpA, lacZ::pTD101 ampR PtacmltC	This study
AW1194	∆7 LTG, PararlpA, lacZ::pTD101 ampR PtacmltD	This study
AW1195	∆7 LTG, PararlpA, lacZ::pTD101 ampR PtacmltF	This study
AW1196	∆7 LTG, PararlpA, lacZ::pTD101 ampR PtacmltG	This study
AW1197	∆7 LTG, PararlpA, lacZ::pTD101 ampR Ptacslt70	This study
AW1198	∆7 LTG, PararlpA, lacZ::pTD101 ampR PtacrlpA	This study
AW1199	∆7 LTG, PararlpA, lacZ::pTD101 ampR PtacEcmltE	This study
AW1201	∆6 LTG, PararlpA, lacZ::pTD101 ampR PtacrlpA	This study
AW1205	∆7 LTG, PararlpA, lacZ::pTD101 ampR PtacrlpA∆SPOR	This study
AW1206	∆7 LTG, PararlpA, lacZ::pTD101 ampR PtacrlpAD145A	This study
AW1216	∆opgH (vc1287)	This study
AW1217	∆6 LTG, ∆opgH	This study
AW1218	∆7 LTG, ∆opgH	This study
† strains were verified by whole genome sequencing

### Sheet: Plasmids
Table S10. Plasmids
Plasmid	Description	Source or reference	Relevant Primers
pAW33	pHL100 rlpA-mCherry	Weaver, et. al., 2019
pAW36	pTD101 shyA	Weaver, et. al., 2019
pAW37	pCVD442 ∆mltA	Weaver, et. al., 2019
pAW38	pCVD442 ∆mltB	Weaver, et. al., 2019
pAW39	pCVD442 ∆mltC	Weaver, et. al., 2019
pAW40	pCVD442 ∆mltD	Weaver, et. al., 2019
pAW41	pCVD442 ∆mltF	Weaver, et. al., 2019
pAW42	pCVD442 ∆slt70	Weaver, et. al., 2019
pAW43	pCVD442 rlpA::stop	Weaver, et. al., 2019
pAW44	pCVD442 mltG::stop	Weaver, et. al., 2019
pAW45	pAM299 rlpA	Weaver, et. al., 2019
pAW52	pHL100mob dsbAss-mCherry	Weaver, et. al., 2019
pAW50	pTD101 EcmltE	This study	BR01/BR02
pAW66	pTD101 vc2016-vc2014	This study	AIW513/514
pAW67	pTD101 rlpA∆SPOR	This study	AIW585/586
pAW68	pTD101 rlpAD145A	This study	AIW571a/571b
pAW69	pHL100 rlpA∆SPOR-mCherry	This study	AIW585/252
pAW70	pHL100 rlpAD145A-mCherry	This study	AIW571a/571b
pAW71	pTOX5 mltG::stop	This study	AIW593/TDP826, AIW594/TDP827
pAW72	pHL100mob sacB	This study	AIW605/606
pAW73	pTOX5 ∆opgH	This study	AIW619/620, AIW621/622
pGW01	pTD101 mltA	This study	AIW465/442
pGW02	pTD101 mltB	This study	AIW466/444
pGW03	pTD101 mltC	This study	AIW264/343
pGW04	pTD101 mltD	This study	AIW467/446
pGW05	pTD101 mltF	This study	AIW468/448
pGW06	pTD101 mltG	This study	AIW464/AIW440
pGW07	pTD101 rlpA	This study	AIW469/347
pGW08	pTD101 slt70	This study	AIW470/455
pAA01	pAM224 rpoB	This study	AA009/010
pAA02	pAM224 lacZ	This study	AAO01/02
pAA03	pAM244 rlpA	This study	AAO05/06
pAA04	pAM224 mltG	This study	AAO07/08

### Sheet: Primers
Table S11. Primers (Page 1)
Primer	Sequence
AIW252 linker mCherry fw	CTCGCCCTTGCTCACgagctcgaggatgtcTTTATTCGGGATAATCAGTTGCTGCCC
AIW513 pTD RBS vc2016 fw	aacagaccatggaattcgagctcggtacccAGGAGGctgacAGGgtgAtgaACGCAAAATTTATCGTAATTGAAG
AIW514 pTD vc2014 rv	atgcctgcaggtcgactctagaggatccccGAGCAAACGCTCGCTT
AIW571 rlpA D145A SDM fw	CATCGCCCTTAGCTATGCA
AIW571b rlpA D145 SDM rv	ATTCTTCCATCATGGAAAGGC
AIW585 rlpA dSPOR SDM rv	ACTTTTCGGGCGCGGTTTCGTG
AIW586 pHL SDM fw	tgaggggatcctctagagt
TDP826 mltG::stop rev	TCATCATTATTACTCGAGTGCGGCCGCATTAATAGCGCCAAAGCCTGCTCTAA
TDP827 mltG::stop fw	TAATGCGGCCGCACTCGAGTAATAATGATGGTTTCTGGTAAAGAGCATCAATTTTCC
AIW593 mltG up fw pTOX5	gccgcggtccgatcgagctcgagacgtcccAGGCCTGTCTTGATATCTTGCACA
AIW594 mltG dn rv pTOX5	aaaccaggttaattaatttaaatgcatcccTATCGGCCGTGACCTGTTCA
AIW605 sacB fw pHL	aaacagaccatggaattcgagctcggtacccatgaacatcaaaaagtttgcaaaac
AIW606 sacB rv pHL	gtcgactctagaggatccccttatttgttaactgttaattgtccttgttc
AIW619 opgH up fw pTOX	cctgtacaccatgtgcaccggttcgaagatTGTGCATGATTCTGATGGTTTATT
AIW620 opgH up rv pTOX	TAATGCGGCCGCACTCGAGTAATAATGATGAAAAAAATCCGAGTACTTACTACAG
AIW621 opgH down fw pTOX	TCATCATTATTACTCGAGTGCGGCCGCATTAACTGAAAGTGTCGCCTACA
AIW622 opgH down rv pTOX	ggcggggttttttcgttgatcacgtacgatACTTTTGACCATCGTGGAG
AIW442 mltA rev pBAD	atgcctgcaggtcgactctagaggatcccctcaCTATTGCTGTTTTTCCGGC
AIW444 mltB rev pBAD	atgcctgcaggtcgactctagaggatcccctcaTTAGAACGCAATCCGATCC
AIW446 mltD rev pBAD	atgcctgcaggtcgactctagaggatcccctcattaTGCGCTGAATTTGGTCA
AIW448 mltF rev pBAD	atgcctgcaggtcgactctagaggatcccctcattactaATTTTTGCTCTCAGTGGATG
AIW455 slt70 rev pBAD	atgcctgcaggtcgactctagaggatcccctcaGTTGTACTCGTTAAGTGATACAC
AIW440 mltG rev pBAD	atgcctgcaggtcgactctagaggatcccctcaTTGTTTTGTTCTAAGTTTTTTGA
AIW464 RBS mltG fw pTD	aacagaccatggaattcgagctcggtacccAGGAGGctgacAGGgtggtgATTAAAAAGCGGGTATTGGTGT
AIW465 RBS mltA fw pTD	aacagaccatggaattcgagctcggtacccAGGAGGctgacAGGgtggtgGTGAGTAAACGTCTTCTTTCTCTC
AIW466 RBS mltB fw pTD	aacagaccatggaattcgagctcggtacccAGGAGGctgacAGGgtggtgTTGAAAAAATTATTATCGATAGTACTGGG
AIW467 RBS mltD fw pTD	aacagaccatggaattcgagctcggtacccAGGAGGctgacAGGgtggtgatgCGAGTTAAATTCAGTTGGGT
AIW468 RBS mltF pTD	aacagaccatggaattcgagctcggtacccAGGAGGctgacAGGgtggtgatgACTCCTTTTGCCTATAAACTC
AIW469 RBS rlpA fw pTD	aacagaccatggaattcgagctcggtacccAGGAGGctgacAGGgtggtgatgatgAACCGAATTTATTTATACTTACTGAT
AIW470 RBS slt70 fw pTD	aacagaccatggaattcgagctcggtacccAGGAGGctgacAGGgtggtgATGACGCGCCTGACGGTATTT
AIW347 rlpA rev pHL	atgcctgcaggtcgactctagaggatcccctcaTTTAGCACGTTTATTAATCGTCTTGAT
AIW343 pHL rev mltC	atgcctgcaggtcgactctagaggatccccTTATCCCGCGTTAAATTCCTTCTTAAATTTGG
AIW264 mltC RBS pHL fw	aacagaccatggaattcgagctcggtacccAGGAGGctgactgaATGCCGCTGGGTTATGATGT
BR01 EcmltE RBS pHL fw	aacagaccatggaattcgagctcggtacccCGGCGATTCCAGGCTATAA
BR02 EcmltE pHL rv	atgcctgcaggtcgactctagaggatccccGGGAAAAAGCGGACAAAGTG
AAO01 lacZ fw pGP	gcagatctgcaggtcgacggatcccaagcttcttTCCTTTGCACAGTTATCGCACTGA
Table S11. Primers (Page 2)
Primer	Sequence
AAO02 lacZ rv pGP	ccgggagagctcgatatcgcatgcggtacctctagTCCAGTGTAAAACGGTGGCGA
AAO05 rlpA fw pGP	gcagatctgcaggtcgacggatcccaagcttcttactgatcgttttaatcctcgctgga
AAO06 rlpA rv pGP	ccgggagagctcgatatcgcatgcggtacctctagtggaatcggtagcgttttatgcg
AAO07 mltG fw pGP	gcagatctgcaggtcgacggatcccaagcttcttaagcgggtattggtgttggtt
AAO08 mltG rv pGP	ccgggagagctcgatatcgcatgcggtacctctagtccacgaaggtgatggaaaattgatg
AAO09 rpoB fw pGP	gcagatctgcaggtcgacggatcccaagcttcttcttataccgagaaaaagcgcatccg
AAO10 rpoB rv pGP	ccgggagagctcgatatcgcatgcggtacctctagtgctggcgcgtctttatcaaagat
